# Cross-disease modeling of peripheral blood identifies biomarkers of type 2 diabetes predictive of Alzheimer’s disease

**DOI:** 10.1101/2024.12.11.627991

**Authors:** Brendan K. Ball, Jee Hyun Park, Elizabeth A. Proctor, Douglas K. Brubaker

**Affiliations:** Weldon School of Biomedical Engineering, Purdue University, West Lafayette, IN, USA; Department of Neurosurgery, Penn State College of Medicine, Hershey, PA, USA; Department of Pharmacology, Penn State College of Medicine, Hershey, PA, USA; Department of Biomedical Engineering, Penn State University, State College, PA, USA; Center for Neural Engineering, Penn State University, State College, PA, USA; Department of Engineering Science & Mechanics, Penn State University, State College, PA, USA; Center for Global Health & Diseases, Department of Pathology, School of Medicine, Case Western Reserve University School of Medicine, Cleveland, OH, USA; Blood Heart Lung Immunology Research Center, University Hospitals, Cleveland, OH, USA

**Keywords:** Type 2 diabetes, Alzheimer’s disease, transcriptomics, computational gene correlation analysis, cross-disease modeling, partial least squares discriminant analysis

## Abstract

Type 2 diabetes (T2D) is a significant risk factor for Alzheimer’s disease (AD). Despite multiple studies reporting this connection, the mechanism by which T2D exacerbates AD is poorly understood. It is challenging to design studies that address co-occurring and comorbid diseases, limiting the number of existing evidence bases. To address this challenge, we expanded the applications of a computational framework called Translatable Components Regression (TransComp-R), initially designed for cross-species translation modeling, to perform cross-disease modeling to identify biological programs of T2D that may exacerbate AD pathology. Using TransComp-R, we combined peripheral blood-derived T2D and AD human transcriptomic data to identify T2D principal components predictive of AD status. Our model revealed genes enriched for biological pathways associated with inflammation, metabolism, and signaling pathways from T2D principal components predictive of AD. The same T2D PC predictive of AD outcomes unveiled sex-based differences across the AD datasets. We performed a gene expression correlational analysis to identify therapeutic hypotheses tailored to the T2D-AD axis. We identified six T2D and two dementia medications that induced gene expression profiles associated with a non-T2D or non-AD state. Finally, we assessed our blood-based T2DxAD biomarker signature in post-mortem human AD and control brain gene expression data from the hippocampus, entorhinal cortex, superior frontal gyrus, and postcentral gyrus. Using partial least squares discriminant analysis, we identified a subset of genes from our cross-disease blood-based biomarker panel that significantly separated AD and control brain samples. Our methodological advance in cross-disease modeling identified biological programs in T2D that may predict the future onset of AD in this population. This, paired with our therapeutic gene expression correlational analysis, also revealed alogliptin, a T2D medication that may help prevent the onset of AD in T2D patients.
