## Supplementary Tables for "Cross-disease modeling of peripheral blood identifies biomarkers of type 2 diabetes predictive of Alzheimer’s disease"

### Sheet: Supplementary Table S1
Supplementary Table S1. Top and bottom five drugs screened from the LINCS database with description and gene targets.
Compound ID	Drug Name	Drug Description	Gene Target	Spearman r
BRD-K55106630	Dienestrol	Estrogen receptor agonist	ESR1	-0.5059
BRD-K57927309	BW-180C	Opioid receptor agonist	OPRD1	-0.5043
BRD-K63516691	T-0156	Phosphodiesterase inhibitor	PDE5A	-0.5043
BRD-K83003151	Alogliptin	Dipeptidyl peptidase inhibitor	DPP4	-0.497
BRD-K03194791	Roflumilast	Phosphodiesterase inhibitor	PDE4D, PDE4A, PDE4C, PDE4B	-0.495
BRD-K40905133	Phenacemide	Sodium channel blocker	SCN1A	0.3781
BRD-A43999749	Homatropine-Methylbromide	Acetylcholine receptor antagonist	CHRM5	0.386
BRD-K11911061	GR-127935	Serotonin receptor antagonist	HTR2C, HTR2A, HTR1A, HTR1B, HTR1D	0.3936
BRD-A44863528	Proglumide	CCK receptor antagonist	CCKBR, CCKAR	0.3954
BRD-K87343924	Wortmannin	PI3K inhibitor	PLK1, PIK3CA, PIK3CG	0.4649

### Sheet: Supplementary Table S2
Supplementary Table S2. Top and bottom five FDA-approved drugs screened from the LINCS database with description and gene targets.
Compound ID	Drug Name	Drug Description	Gene Target	Spearman r
BRD-K83003151	Alogliptin	Dipeptidyl peptidase inhibitor	DPP4	-0.497
BRD-K03194791	Roflumilast	Phosphodiesterase inhibitor	PDE4D, PDE4A, PDE4C, PDE4B	-0.495
BRD-A69927616	Isradipine	Calcium channel blocker	CACNA1S, CACNA1C, CACNA1F, CACNA1D, CACNA2D1	-0.4881
BRD-K61993165	Niacin	Vitamin B, NAD precursor with lipid lowering effects	HCAR2, HCAR3	-0.481
BRD-A29734509	Disopyramide	Sodium channel blocker	SCN5A	-0.4655
BRD-K19034817	Pacritinib	JAK inhibitor, FLT3 inhibitor	JAK2, FLT3	0.323
BRD-K39974922	Lenvatinib	KIT inhibitor, PDGFR inhibitor, FGFR inhibitor, VEGFR inhibitor	FGFR1, KIT, FLT4, FLT1, KDR	0.3246
BRD-K44974079	Ticagrelor	Purinergic receptor antagonist	P2RY12	0.348
BRD-K01577834	Adenosine	Adenosine receptor agonist	ADORA2B, ADORA3, ADORA1, ADORA2A	0.3508
BRD-A09472452	Flecainide	Sodium channel blocker	SCN5A	0.3685

### Sheet: Supplementary Table S3
Supplementary Table S3. Top and bottom five over-the-counter drugs screened from the LINCS database with description and gene targets.
Compound ID	Drug Name	Drug Description	Gene Target	Spearman r
BRD-K06902185	Minoxidil	KATP activator, Vasodilator, Potassium channel activator	KCNJ8, KCNJ11, ABCC9	-0.3101
BRD-K61250553	Loperamide	Opioid receptor agonist	OPRM1, OPRD1	-0.2457
BRD-K18618618	Cimetidine	Histamine receptor antagonist	HRH2	-0.2319
BRD-A44008656	Doxylamine	Histamine receptor antagonist	HRH1	-0.2061
BRD-K67511046	Naloxone	Opioid receptor antagonist	OPRK1, OPRM1, OPRD1	-0.2025
BRD-K15916496	Clotrimazole	Imidazoline ligand, Cytochrome P450 inhibitor	KCNN4	0.1155
BRD-A23072235	Pheniramine	Histamine receptor antagonist	HRH1	0.12
BRD-K60640630	Mometasone	Glucocorticoid receptor agonist	NR3C1	0.1336
BRD-A82238138	Budesonide	Glucocorticoid receptor agonist	NR3C1	0.1408
BRD-K63343048	Orlistat	Lipase inhibitor	LIPF, PNLIP, DAGLA, FASN	0.3104

### Sheet: Supplementary Table S4
Supplementary Table S4. FDA-approved medication annotated by common purpose and use
Drug Name	Rank	q value	Spearman r	Over-the-Counter Status	Drug Annotation (Common Use)	Gene Signature Correlation to Healthy Groups
alogliptin	4	0	-0.497037	FALSE	oral anti-diabetic drug	TRUE
roflumilast	5	0	-0.494972	FALSE	prevent symptoms of COPD from getting worse	TRUE
isradipine	7	0	-0.48809	FALSE	antihypertensive drug	TRUE
niacin	9	0	-0.480994	FALSE	treat high cholesterol and triglyceride levels and niacin deficiency	TRUE
disopyramide	11	0	-0.465525	FALSE	can treat irregular heartbeats	TRUE
granisetron	12	0	-0.451289	FALSE	prevent nausea and vomiting	TRUE
latanoprost	17	0	-0.419077	FALSE	glaucoma medication	TRUE
glipizide	18	0	-0.416068	FALSE	can treat type 2 diabetes	TRUE
zileuton	22	0	-0.402939	FALSE	prevent and control asthma attacks	TRUE
lenalidomide	23	0	-0.402135	FALSE	treat myelodysplastic syndrome (MDS), multiple myeloma, and mantle cell lymphoma	TRUE
lorazepam	27	0	-0.384793	FALSE	treat seizure disorders	TRUE
gemfibrozil	28	0	-0.384044	FALSE	lower high cholesterol and triglyceride levels in the blood	TRUE
acetazolamide	30	0	-0.382451	FALSE	treat glaucoma, epilepsy, mountain sickness, and fluid retention	TRUE
propylthiouracil	34	0	-0.373715	FALSE	treat Graves' disease and hyperthyroidism	TRUE
topiramate	37	0	-0.370717	FALSE	anticonvulsant and Nerve pain medication	TRUE
lamotrigine	38	0	-0.36994	FALSE	anticonvulsant	TRUE
NECA	43	7.25962865790286e-18	-0.360264	FALSE	nonselective adenosine receptor agonist	TRUE
milnacipran	58	8.39653233713477e-14	-0.338288	FALSE	antidepressant and Nerve pain medication	TRUE
tiagabine	60	1.23646017702909e-13	-0.33718	FALSE	anticonvulsant	TRUE
travoprost	61	1.27365937008621e-14	-0.335732	FALSE	glaucoma medication	TRUE
etomidate	66	3.43543808136849e-13	-0.330955	FALSE	short-acting intravenous anaesthetic agent	TRUE
losartan	68	9.47727252433331e-14	-0.329195	FALSE	antihypertensive drug	TRUE
nimodipine	69	9.49724249901485e-14	-0.328559	FALSE	antihypertensive drug	TRUE
dalfampridine	70	1.85403143653966e-12	-0.328439	FALSE	muscle strengthener	TRUE
hydroxyurea	72	1.12633056395286e-13	-0.326127	FALSE	chemotherapy	TRUE
decitabine	73	6.97712500953223e-13	-0.325498	FALSE	chemotherapy	TRUE
pentoxifylline	83	1.58011610973827e-12	-0.317238	FALSE	anti-inflammatory and Vasodilator	TRUE
riociguat	84	3.63795247420013e-12	-0.316258	FALSE	treat chronic thromboembolic pulmonary hypertension and pulmonary arterial hypertension	TRUE
darunavir	88	2.90276479858621e-12	-0.311999	FALSE	HIV antiviral	TRUE
minoxidil	89	1.61249127260044e-11	-0.310177	TRUE	vasodilator and treat hypertension if oral form. Topical for hair regrowth	TRUE
sacubitril	95	2.62960994238387e-11	-0.304378	FALSE	antihypertensive drug	TRUE
lofexidine	111	2.01516271203908e-10	-0.292016	FALSE	manage opioid withdrawal symptoms	TRUE
ziprasidone	114	8.13126543286032e-11	-0.290056	FALSE	antipsychotic for schizophrenia	TRUE
cobicistat	137	2.05317792013824e-09	-0.275485	FALSE	HIV treament	TRUE
repaglinide	141	1.50606393097492e-09	-0.273337	FALSE	anti-diabetic medication	TRUE
bumetanide	142	1.52105624984485e-09	-0.272997	FALSE	diuretic	TRUE
nitisinone	143	4.78552348122735e-09	-0.272884	FALSE	tyrosine metabolism inhibitor	TRUE
varenicline	144	1.18253265799739e-09	-0.272386	FALSE	smoking cessation aid	TRUE
haloperidol	147	4.25465104011643e-09	-0.271232	FALSE	antipsychotic for schizophrenia	TRUE
tetracaine	148	8.08077114365704e-09	-0.271214	FALSE	anesthetic	TRUE
felbamate	149	3.02358616255949e-09	-0.269488	FALSE	anticonvulsant	TRUE
letrozole	152	8.86033099342644e-09	-0.268659	FALSE	hormone based chemotherapy	TRUE
amrinone	153	6.81003260957969e-09	-0.268325	FALSE	treat congestive heart failure	TRUE
citalopram	155	2.89224118329579e-09	-0.267169	FALSE	SSRI	TRUE
nilutamide	163	9.46016092197212e-09	-0.260819	FALSE	hormone associated therapy and hormone based chemotherapy	TRUE
regadenoson	165	2.05656263035517e-08	-0.260283	FALSE	coronary vasodilator	TRUE
sitagliptin	168	2.40368121876897e-08	-0.258221	FALSE	anti-diabetic medication	TRUE
estradiol	169	1.98599770716383e-08	-0.257559	FALSE	hormone	TRUE
carvedilol	179	5.82039244507768e-08	-0.250752	FALSE	beta blocker, high blood pressure and heart failure	TRUE
labetalol	181	7.17467337145387e-08	-0.250327	FALSE	beta blocker, high blood pressure	TRUE
loperamide	188	2.5712825044642e-07	-0.245712	TRUE	diarrhea medication	TRUE
nadolol	194	1.74878292004301e-07	-0.241295	FALSE	beta blocker, high blood pressure and heart failure	TRUE
regorafenib	196	2.97828988084664e-07	-0.240524	FALSE	anticancer medication	TRUE
triamterene	197	1.08244174348533e-07	-0.240206	FALSE	diuretic	TRUE
carteolol	201	2.91205413506079e-07	-0.238941	FALSE	beta blocker	TRUE
esmolol	205	2.96120487422037e-07	-0.23681	FALSE	beta blocker	TRUE
epinastine	207	1.97779637069033e-07	-0.235945	FALSE	antihistamine	TRUE
alectinib	211	8.50995561228008e-07	-0.233921	FALSE	anticancer medication	TRUE
cimetidine	212	9.99842677449728e-07	-0.231933	TRUE	antihistamine and antacid	TRUE
linezolid	216	1.13888383586842e-06	-0.230341	FALSE	antibiotics	TRUE
milrinone	219	9.56265893826502e-07	-0.228898	FALSE	blood pressure support	TRUE
fenofibrate	225	2.001422228489e-06	-0.226992	FALSE	cholesterol medication	TRUE
tipiracil	228	3.98133145603877e-07	-0.225433	FALSE	cancer treatment	TRUE
amiloride	230	9.85809196402444e-07	-0.225035	FALSE	diuretic	TRUE
escitalopram	233	1.17471554651372e-06	-0.223479	FALSE	SSRI	TRUE
loteprednol	249	3.76549457269711e-06	-0.217029	FALSE	steroid	TRUE
liothyronine	250	3.11338757470346e-06	-0.216978	FALSE	hormone	TRUE
anagrelide	254	1.31762284060992e-06	-0.215201	FALSE	blood thinner	TRUE
avanafil	258	8.18569481387973e-06	-0.210862	FALSE	erectile dysfunction	TRUE
conivaptan	260	1.00044455345543e-05	-0.21011	FALSE	aquaretic	TRUE
betaxolol	261	5.7846752967029e-06	-0.210028	FALSE	beta blocker	TRUE
dimenhydrinate	264	5.50472018564582e-06	-0.209338	FALSE	prevent nausea and vomiting	TRUE
doxylamine	270	1.1766555477305e-05	-0.206076	TRUE	anithistamine	TRUE
pioglitazone	273	6.20365701474619e-06	-0.2059	FALSE	anti-diabetic medication	TRUE
rizatriptan	274	1.18289657750396e-05	-0.205055	FALSE	treat migrane and headaches	TRUE
prednisone	281	2.04267635546076e-05	-0.203757	FALSE	steroid	TRUE
propranolol	282	3.4473438139631e-05	-0.202776	FALSE	beta blocker	TRUE
naloxone	283	2.01639998985642e-05	-0.202532	TRUE	narcotic	TRUE
cevimeline	284	1.46942918436708e-05	-0.201787	FALSE	saliva production stimulator	TRUE
loratadine	288	3.7010307133294e-05	-0.200457	TRUE	antihistamine	TRUE
benzonatate	291	3.14214964168273e-05	-0.200321	FALSE	cough medicine	TRUE
lapatinib	293	1.58807470876392e-05	-0.199464	FALSE	chemotherapy	TRUE
trihexyphenidyl	295	4.23947318541098e-05	-0.198328	FALSE	anticholinergic agent	TRUE
tamsulosin	296	3.47909494897305e-05	-0.198325	FALSE	urinary retention medication	TRUE
nafcillin	301	3.04730981560685e-05	-0.196672	FALSE	penicillin antibiotic	TRUE
levonorgestrel	303	4.28939516769847e-05	-0.194767	TRUE	hormone	TRUE
imiquimod	305	4.75095990091999e-05	-0.194096	FALSE	topical anti-tumor medication	TRUE
lurasidone	308	6.51782041792894e-05	-0.193576	FALSE	antipsychotic for schizophrenia	TRUE
omeprazole	313	5.56042019793843e-05	-0.192094	TRUE	proton-pump inhibitor	TRUE
venlafaxine	315	4.3319617543087e-05	-0.190894	FALSE	antidepressant and nerve pain medication	TRUE
flutamide	316	5.76770788610182e-05	-0.190555	FALSE	hormone associated therapy and hormone based chemotherapy	TRUE
licarbazepine	318	8.5608716968825e-05	-0.189941	FALSE	anticonvulsant	TRUE
desvenlafaxine	322	7.87021944296457e-05	-0.188653	FALSE	antidepressant	TRUE
gabapentin	324	6.23011951671528e-05	-0.188124	FALSE	anticonvulsant and nerve pain medication	TRUE
montelukast	325	3.2835635987744e-05	-0.188037	FALSE	anti-inflammatory	TRUE
ranitidine	326	6.40865668480185e-05	-0.187806	TRUE	antihistamine and antacid	TRUE
valsartan	329	0.000109137	-0.186592	FALSE	antihypertensive drug	TRUE
clozapine	330	5.76770788610182e-05	-0.186385	FALSE	antipsychotic for schizophrenia	TRUE
oxymetazoline	333	0.000119654	-0.185384	TRUE	decongestant and vasoconstrictor medication	TRUE
flumazenil	340	0.000109383	-0.183043	FALSE	GABA receptor antagonist	TRUE
sildenafil	342	0.00010177	-0.181858	FALSE	erectile dysfunction	TRUE
adapalene	343	0.000173631	-0.181578	TRUE	vitamin A derivative for acne	TRUE
cytarabine	352	0.000204955	-0.179536	FALSE	chemotherapy	TRUE
tranylcypromine	355	8.42875254914184e-05	-0.178333	FALSE	antidepressant	TRUE
phenelzine	357	0.000173724	-0.177965	FALSE	antidepressant	TRUE
trimethobenzamide	358	0.000366946	-0.177754	FALSE	antiemetic	TRUE
pirfenidone	359	0.000170932	-0.177699	FALSE	antifibrotic agent	TRUE
benazepril	365	0.000170932	-0.176247	FALSE	ACE inhibitor	TRUE
baclofen	370	0.00033647	-0.174253	FALSE	muscle relaxant	TRUE
dopamine	371	0.000356967	-0.17404	FALSE	hormone	TRUE
cyclophosphamide	372	0.000228159	-0.17387	FALSE	chemotherapy and immunosuppressive drug	TRUE
warfarin	373	0.000396714	-0.173659	FALSE	blood thinner	TRUE
fexofenadine	380	0.000292708	-0.172447	TRUE	antihistamine	TRUE
rabeprazole	387	0.000410618	-0.171328	FALSE	proton-pump inhibitor	TRUE
piroxicam	388	0.000459603	-0.171216	FALSE	nonsteroidal anti-inflammatory drug	TRUE
baricitinib	394	0.000351939	-0.169769	FALSE	antirheumatic drug	TRUE
eszopiclone	396	0.000316714	-0.169651	FALSE	sedative	TRUE
vandetanib	397	0.000835539	-0.169586	FALSE	chemotherapy	TRUE
terazosin	401	0.000462693	-0.168332	FALSE	antihypertensive drug and urinary retention medication	TRUE
furosemide	402	0.000309361	-0.168269	FALSE	diuretic	TRUE
caffeine	404	0.000502853	-0.167816	TRUE	stimulant	TRUE
bexarotene	405	0.000638493	-0.167464	FALSE	Vitamin A derivative for skin	TRUE
fingolimod	414	0.000784623	-0.166073	FALSE	immunosuppressive drug	TRUE
clonidine	430	0.00077492	-0.162217	FALSE	sedative and antihypertensive drug	TRUE
glycopyrrolate	437	0.00057219	-0.161018	FALSE	anticholinergic drug	TRUE
amcinonide	445	0.00130671	-0.15856	FALSE	glucocorticoid	TRUE
hydrochlorothiazide	454	0.00170254	-0.15607	FALSE	diuretic	TRUE
dipyridamole	459	0.0010131	-0.154246	FALSE	blood thinners and vasodilator	TRUE
deflazacort	460	0.00158042	-0.153982	FALSE	treatment of Duchenne muscular dystrophy	TRUE
teriflunomide	463	0.00236303	-0.153789	FALSE	treat the relapsing forms of multiple sclerosis	TRUE
procainamide	466	0.00111378	-0.153492	FALSE	antiarrhythmic	TRUE
thiotepa	467	0.00169847	-0.153417	FALSE	chemotherapy	TRUE
tacrolimus	471	0.00170221	-0.152916	FALSE	immunosuppressive drug	TRUE
halcinonide	472	0.00186626	-0.152868	FALSE	topical for itching, redness, drying of skin	TRUE
nelfinavir	476	0.00185107	-0.151359	FALSE	HIV antiviral	TRUE
nintedanib	479	0.00162514	-0.150872	FALSE	treatment of idiopathic pulmonary fibrosis	TRUE
azilsartan	481	0.00166195	-0.150555	FALSE	antihypertensive drug	TRUE
pimecrolimus	485	0.00401969	-0.150014	FALSE	immunosuppressive drug	TRUE
carfilzomib	488	0.00169987	-0.149526	FALSE	multiple myeloma treatment	TRUE
pantoprazole	492	0.00261697	-0.147936	FALSE	proton-pump inhibitor	TRUE
pindolol	513	0.00213162	-0.144544	FALSE	beta blocker	TRUE
palovarotene	517	0.00312529	-0.144016	FALSE	treatment of heterotopic ossification and fibrodysplasia ossificans progressiva	TRUE
captopril	519	0.00364129	-0.143818	FALSE	ACE inhibitor	TRUE
apixaban	529	0.00283734	-0.142343	FALSE	anticoagulant	TRUE
doxazosin	542	0.00504685	-0.139675	FALSE	antihypertensive drug and urinary retention medication	TRUE
carbachol	548	0.00558727	-0.137535	FALSE	glaucoma medication	TRUE
quetiapine	555	0.00389792	-0.136769	FALSE	antipsychotic for schizophrenia	TRUE
alpelisib	557	0.00442848	-0.13596	FALSE	breast cancer medication	TRUE
ibuprofen	572	0.00645935	-0.133077	TRUE	nonsteroidal anti-inflammatory drug	TRUE
pyrazinamide	576	0.00745097	-0.130123	FALSE	tuberculosis treatment	TRUE
galantamine	578	0.00778691	-0.129853	FALSE	cognition-enhancing medication for dementia	TRUE
vecuronium	581	0.00786984	-0.12966	FALSE	skeletal muscle relaxation	TRUE
carbinoxamine	582	0.0077925	-0.129463	FALSE	antihistamine	TRUE
verapamil	583	0.00854777	-0.12911	FALSE	calcium channel blocker and antihypertensive drug	TRUE
dinoprostone	585	0.0100431	-0.128502	FALSE	hormone	TRUE
ketotifen	594	0.00913875	-0.127083	TRUE	antihistamine	TRUE
tolmetin	599	0.00909276	-0.126334	FALSE	nonsteroidal anti-inflammatory drug	TRUE
nateglinide	602	0.0115198	-0.125911	FALSE	anti-diabetic medication	TRUE
fluorouracil	605	0.00859464	-0.125468	FALSE	chemotherapy	TRUE
mitoxantrone	610	0.00803789	-0.124466	FALSE	chemotherapy	TRUE
molindone	615	0.010618	-0.123131	FALSE	antipsychotic for schizophrenia	TRUE
lisinopril	619	0.0141663	-0.122075	FALSE	ACE inhibitor	TRUE
cyclobenzaprine	620	0.0154283	-0.122047	FALSE	muscle relaxant	TRUE
pazopanib	622	0.00947985	-0.12147	FALSE	chemotherapy	TRUE
nebivolol	626	0.019565	-0.121024	FALSE	beta blocker	TRUE
doxycycline	631	0.0123257	-0.119723	FALSE	antibiotics	TRUE
dorzolamide	634	0.0170654	-0.118958	FALSE	glaucoma medication	TRUE
nilotinib	636	0.0141952	-0.118489	FALSE	chemotherapy	TRUE
almotriptan	641	0.0170654	-0.117918	FALSE	triptan	TRUE
diflunisal	643	0.0142472	-0.117776	FALSE	nonsteroidal anti-inflammatory drug	TRUE
trazodone	647	0.0198091	-0.116941	FALSE	antidepressant and sedative	TRUE
prazosin	649	0.0153622	-0.116264	FALSE	antihypertensive drug and urinary retention medication	TRUE
tazarotene	652	0.020669	-0.116078	FALSE	Vitamin A derivative for acne	TRUE
goserelin	658	0.0162309	-0.115375	FALSE	hormone associated therapy and hormone based chemotherapy	TRUE
apremilast	663	0.0209086	-0.114646	FALSE	psoriasis and psoriatic arthritis	TRUE
atenolol	665	0.0216917	-0.114415	FALSE	beta blocker	TRUE
vemurafenib	667	0.0404368	-0.114139	FALSE	chemotherapy	TRUE
cefadroxil	672	0.0241119	-0.113313	FALSE	antibiotics	TRUE
erlotinib	679	0.0350432	-0.111842	FALSE	chemotherapy and targeted therapy	TRUE
esomeprazole	680	0.0237404	-0.111531	TRUE	proton-pump inhibitor	TRUE
thalidomide	688	0.0211002	-0.109065	FALSE	immunomodulator	TRUE
suvorexant	689	0.0324739	-0.108941	FALSE	insomnia treatment	TRUE
clomipramine	691	0.0408348	-0.108086	FALSE	antidepressant and nerve pain medication	TRUE
riluzole	693	0.028454	-0.107729	FALSE	glutamate blocker	TRUE
buspirone	694	0.0327439	-0.107396	FALSE	anxiolytic	TRUE
palonosetron	700	0.0309844	-0.106754	FALSE	antiemetic	TRUE
lidocaine	704	0.031927	-0.106312	FALSE	antiarrhythmic and anesthetic	TRUE
nicardipine	711	0.0314632	-0.105295	FALSE	antihypertensive drug	TRUE
brinzolamide	712	0.0291089	-0.105213	FALSE	glaucoma medication	TRUE
clonazepam	715	0.0355081	-0.105068	FALSE	sedative	TRUE
metolazone	723	0.0355904	-0.103929	FALSE	diuretic	TRUE
donepezil	725	0.048639	-0.103131	FALSE	cognition-enhancing medication for dementia	TRUE
levocetirizine	729	0.0450203	-0.102239	TRUE	antihistamine	TRUE
sumatriptan	739	0.0419874	-0.100914	FALSE	triptan	TRUE
tadalafil	743	0.0431751	-0.100071	FALSE	vasodilator	TRUE
brimonidine	746	0.0431751	-0.099046	TRUE	glaucoma medication	TRUE
lonafarnib	747	0.0485135	-0.0987067	FALSE	treatment for Hutchinson-Gilford progeria syndrome	TRUE
finasteride	755	0.0470292	0.0953406	FALSE	treat benign prostate hyperplasia and androgenic alopecia	FALSE
disulfiram	774	0.0440438	0.101771	FALSE	alcoholism medication	FALSE
pralidoxime	775	0.0413097	0.101806	FALSE	organophosphate poisoning treatment drug	FALSE
stiripentol	782	0.0368085	0.102781	FALSE	seizure medication	FALSE
droxidopa	784	0.048632	0.102933	FALSE	treat neurogenic orthostatic hypotension	FALSE
tofacitinib	786	0.0336663	0.103458	FALSE	treat rheumatoid arthritis, psoriatic arthritis, and ulcerative colitis	FALSE
ramelteon	790	0.0314979	0.103652	FALSE	sedative	FALSE
neostigmine	791	0.036031	0.103987	FALSE	muscle strengthener	FALSE
paricalcitol	800	0.0368899	0.107102	FALSE	vitamin D analog	FALSE
empagliflozin	806	0.0309844	0.108514	FALSE	treats type 2 diabetes	FALSE
sulindac	809	0.03261	0.109518	FALSE	nonsteroidal anti-inflammatory drug	FALSE
digoxin	812	0.0209544	0.109946	FALSE	antiarrhythmic and blood pressure support	FALSE
ulipristal	816	0.0233169	0.11142	FALSE	emergency contraception	FALSE
ethosuximide	819	0.0244504	0.11187	FALSE	anticonvulsant	FALSE
palbociclib	821	0.0366876	0.11283	FALSE	treatment of HR-positive and HER2-negative breast cancer	FALSE
ezetimibe	834	0.0222889	0.114298	FALSE	cholesterol medication	FALSE
clocortolone	836	0.0275032	0.11492	FALSE	treat skin conditions such as eczema	FALSE
clotrimazole	842	0.0171759	0.115508	TRUE	fungal infection	FALSE
desipramine	845	0.0252331	0.115986	FALSE	antidepressant and nerve pain medication	FALSE
mifepristone	848	0.0172912	0.116794	FALSE	progesterone blocker	FALSE
desloratadine	851	0.0204852	0.117398	FALSE	antihistamine	FALSE
pheniramine	861	0.0142524	0.11996	TRUE	antihistamine	FALSE
eltrombopag	870	0.0130677	0.123098	FALSE	bone marrow stimulant	FALSE
carmustine	871	0.0125709	0.123105	FALSE	chemotherapy	FALSE
vigabatrin	872	0.0162843	0.12338	FALSE	anticonvulsant	FALSE
levetiracetam	876	0.00866171	0.124344	FALSE	anticonvulsant	FALSE
procaine	877	0.0109361	0.124822	FALSE	local anesthesia	FALSE
nevirapine	889	0.00871857	0.126754	FALSE	HIV antiviral	FALSE
maraviroc	893	0.00737496	0.127785	FALSE	HIV antiviral	FALSE
linagliptin	894	0.00979204	0.127918	FALSE	anti-diabetic medication	FALSE
dolutegravir	895	0.00662006	0.128065	FALSE	HIV integrase inhibitor	FALSE
amoxicillin	899	0.00822114	0.128478	FALSE	penicillin antibiotic	FALSE
prochlorperazine	901	0.00903051	0.128737	FALSE	antiemetic and antipsychotic	FALSE
methocarbamol	903	0.00789074	0.129363	FALSE	muscle relaxant	FALSE
diflorasone	913	0.00640596	0.132946	FALSE	steroid	FALSE
midostaurin	914	0.00450048	0.133533	FALSE	cancer medication	FALSE
mometasone	917	0.00598791	0.133638	TRUE	relieve redness, itching, and discomfort to skin	FALSE
toremifene	918	0.00593308	0.133645	FALSE	metastatic breast cancer treatment	FALSE
oxcarbazepine	919	0.00886761	0.133756	FALSE	anticonvulsant	FALSE
clobetasol	924	0.00979204	0.134342	FALSE	relieve redness, itching, and discomfort to skin	FALSE
brompheniramine	927	0.00531121	0.135432	FALSE	relieve red, itchy eyes	FALSE
budesonide	951	0.00421244	0.140754	TRUE	steroid for Crohn's disease	FALSE
protriptyline	952	0.00387404	0.140999	FALSE	antidepressant and nerve pain medication	FALSE
hydroxyzine	958	0.00412492	0.142598	FALSE	antihistamine	FALSE
isotretinoin	969	0.00360944	0.145445	FALSE	Vitamin A derivative for acne	FALSE
ciclopirox	970	0.00375278	0.145682	FALSE	antifungal	FALSE
fluvastatin	974	0.00498995	0.147685	FALSE	statin	FALSE
alfuzosin	975	0.00280598	0.148065	FALSE	antihypertensive drug and urinary retention medication	FALSE
dofetilide	976	0.00234835	0.148179	FALSE	antiarrhythmic	FALSE
promazine	981	0.00330911	0.149175	FALSE	treat psychomotor agitation	FALSE
calcitriol	991	0.0021891	0.152355	FALSE	treat low calcium levels caused by kidneys	FALSE
mecamylamine	992	0.00170254	0.153311	FALSE	hypertension drug	FALSE
capsaicin	1005	0.00118631	0.157616	FALSE	pain relief in muscles and joints	FALSE
pasireotide	1012	0.000713818	0.160972	FALSE	smatostatin analog	FALSE
vincristine	1026	0.000376248	0.165114	FALSE	chemotherapy	FALSE
sufentanil	1035	0.00109274	0.167147	FALSE	narcotic	FALSE
zolpidem	1037	0.000301624	0.168506	FALSE	sedative	FALSE
sertraline	1038	0.00142241	0.168527	FALSE	SSRI	FALSE
betamethasone	1039	0.00032306	0.168783	FALSE	steroid	FALSE
pimavanserin	1041	0.000349991	0.169213	FALSE	antipsychotic for Parkinson's	FALSE
nalmefene	1047	0.000821445	0.170718	FALSE	opioid antagonist	FALSE
bupropion	1059	0.000262636	0.175965	FALSE	antidepressant and smoking cessation aid	FALSE
zafirlukast	1066	0.000324461	0.178538	FALSE	anti-inflammatory	FALSE
netupitant	1071	0.000107429	0.181735	FALSE	antiemetic	FALSE
methylphenidate	1073	4.98563e-05	0.18247	FALSE	stimilant for ADHD and narcolepsy	FALSE
pimozide	1074	0.0001859	0.182927	FALSE	antipsychotic for Tourette syndrome	FALSE
propafenone	1079	8.35645828407695e-05	0.184544	FALSE	antiarrhythmic	FALSE
FIT	1081	0.000138358	0.185284	FALSE	schizophrenia	FALSE
colchicine	1100	1.98468902377197e-05	0.19156	FALSE	anti-inflammatory for gout	FALSE
thiothixene	1102	7.33586725676891e-05	0.192917	FALSE	antipsychotic for schizophrenia	FALSE
metyrapone	1106	5.06772589389485e-05	0.194326	FALSE	treat problems with adrenal glands	FALSE
bicalutamide	1108	4.59242352960661e-05	0.194429	FALSE	hormone associated therapy and hormone based chemotherapy	FALSE
pamidronate	1110	1.96541569371055e-05	0.195182	FALSE	hypercalcemia	FALSE
nortriptyline	1118	2.75381699846312e-05	0.199567	FALSE	antidepressant and nerve pain medication	FALSE
dienogest	1128	1.42238466206743e-05	0.207534	FALSE	birth control pill and treatment of endometriosis	FALSE
cyanocobalamin	1140	3.40227447480829e-06	0.213442	FALSE	vitamin B12 compound for vitamin deficiencies	FALSE
trifluridine	1141	8.18234161748808e-06	0.214151	FALSE	antiviral drug for eye infection	FALSE
amiodarone	1143	1.21716910700647e-05	0.215609	FALSE	antiarrhythmic	FALSE
fluphenazine	1145	1.98468902377197e-05	0.216036	FALSE	antipsychotic for schizophrenia	FALSE
sirolimus	1146	4.92908987900132e-07	0.217029	FALSE	immunosuppressive drug	FALSE
vinblastine	1151	9.56265893826502e-07	0.217581	FALSE	chemotherapy	FALSE
brexpiprazole	1159	1.99808156120269e-06	0.220278	FALSE	antipsychotic for depression, schizophrenia, and agitation from Alzheimer's	FALSE
simvastatin	1163	7.51465824606752e-06	0.222213	FALSE	statin	FALSE
cisplatin	1166	2.7876623607265e-06	0.223808	FALSE	chemotherapy	FALSE
vinorelbine	1193	1.91164935803598e-07	0.241655	FALSE	chemotherapy	FALSE
treprostinil	1197	1.60939862724551e-07	0.24466	FALSE	vasodilator	FALSE
acarbose	1202	7.00739250925077e-08	0.247315	FALSE	anti-diabetic medication	FALSE
imipramine	1203	1.00476809424834e-07	0.248633	FALSE	antidepressant and nerve pain medication	FALSE
diazoxide	1213	4.84316390871669e-09	0.261376	FALSE	treat hypoglycemia	FALSE
lovastatin	1215	1.56479846561015e-09	0.264648	FALSE	statin	FALSE
modafinil	1216	2.59901936001395e-09	0.265605	FALSE	treat narcolepsy and sleep apnea	FALSE
ambrisentan	1219	6.7053866477172e-09	0.268963	FALSE	vasodilator for pulmonary hypertension	FALSE
pitavastatin	1221	2.81514482980041e-09	0.272474	FALSE	statin	FALSE
chenodiol	1223	1.61005131057004e-09	0.274788	FALSE	cholesterol medication	FALSE
temsirolimus	1230	2.29249238324975e-11	0.287639	FALSE	chemotherapy	FALSE
macitentan	1231	1.10917266806517e-10	0.288318	FALSE	treat pulmonary arterial hypertension	FALSE
everolimus	1241	2.87806213246216e-12	0.304228	FALSE	chemotherapy	FALSE
orlistat	1243	3.89056480448344e-09	0.310391	TRUE	anti-obesity medication / T2D	FALSE
nisoldipine	1244	4.76441577462994e-12	0.31065	FALSE	antihypertensive drug	FALSE
pacritinib	1248	7.19271593680067e-14	0.323008	FALSE	anti-cancer medication	FALSE
lenvatinib	1249	2.8922408075688e-12	0.324565	FALSE	anti-cancer medication	FALSE
ticagrelor	1255	5.51682743266504e-16	0.347995	FALSE	blood thinner	FALSE
adenosine	1256	2.3960079524874e-14	0.350786	FALSE	antiarrhythmic	FALSE
flecainide	1257	0	0.368501	FALSE	antiarrhythmic	FALSE

### Sheet: Supplementary Table S5
Supplementary Table S3. FDA-approved drugs screened for T2D or cognitive-use association
Compound ID	Drug Name	Drug Description	Gene Target	Spearman r
BRD-K83003151	Alogliptin	Dipeptidyl peptidase inhibitor	DPP4	-0.497037
BRD-K12219985	Glipizide	Sulfonylurea	KCNJ11, ABCC8	-0.416068
BRD-K82846253	Repaglinide	Insulin secretagogue	KCNJ11, ABCC8	-0.273338
BRD-K19416115	Sitagliptin	Dipeptidyl peptidase inhibitor	DPP4	-0.258221
BRD-A48430263	Pioglitazone	Insulin sensitizer, PPAR receptor agonist	PPARG	-0.2059
BRD-K49481516	Galantamine	Acetylcholinesterase inhibitor	ACHE, BCHE	-0.129853
BRD-K84658672	Nateglinide	Insulin secretagogue	KCNJ11, ABCC8	-0.125911
BRD-A49160188	Donepezil	Acetylcholinesterase inhibitor	ACHE	-0.103131
BRD-K53765467	Empagliflozin	Sodium/glucose cotransporter inhibitor	SLC5A2	0.108514
BRD-K96550715	Linagliptin	Dipeptidyl peptidase inhibitor	DPP4	0.127918
BRD-K00911143	Brexpiprazole	Dopamine receptor partial agonist	HTR2A, DRD2, HTR1A	0.220278
BRD-K01621533	Acarbose	Glucosidase inhibitor	AMY2A, MGAM, GAA	0.247315
BRD-K63343048	Orlistat	Lipase inhibitor	LIPF, PNLIP, DAGLA, FASN	0.310391

### Sheet: Supplementary Table S6
Supplementary Table S4. Validated inflammatory and metabolism pathways identified from pathway enrichment analysis.
Enriched Pathway	T2D Association	Model Type	Ref.	AD Association	Model Type	Ref.
Chemokine Signaling	Circulating levels of CXCL14 were decreased in patients with T2D and obesity. CXCL negatively correlated with marker genes for inflammation.	Human	Cereijo et al. 2021	Meta-analysis revealed a connection between cytokines and cognitive status in the blood and cerebrospinal fluid of AD subjects.	Human	Zhou et al. 2023
Wnt Signaling	Wnt signaling was found to promote adipose tissue inflammation and metabolic dysregulation.	Mouse	Fuster et al. 2014	Deficiency in Wnt signaling resulted in downstream loss of synaptic integrity and amyloidogenesis in AD conditions.	Human and Mouse	Liu et al. 2014
MAPK Signaling	An increased p38 MAPK phosphorylation was present in skeletal cells from patients with T2D.	Human cells	Brown et al. 2015	A significant difference in phosphorylated p38 MAPK and JNK levels was present in peripheral blood among AD and control patients.	Human	Wang et al. 2014
NOTCH Signaling	Inhibition of Notch1 in mouse decreased the beta cell masses and insulin secretion in rodents.	Mouse	Eom et al. 2021	Expression levels of plasma Notch1 was present between people with AD and control groups.	Human	Cho et al. 2019
Leukocyte transendo-thelial migration	There was a higher observation of neutrophil activation, response to chemokines, as well as neutrophil transendothelial migration.	Human	Lin et al. 2020	CXCL1 expressed by monocytes and human brain microvascular endothelial cells was involved in amyloid-beta induced migration from the blood to brain.	Human	Zhang et al. 2013
FC Gamma R Mediated Phagocytosis	Phagocytic function was compromised in monocytes from T2D patients.	Human	Restrepo et al. 2014	PRKCD was identified to be significantly associated with neurodegeneration triggered by amyloid-beta.	Human	Park et al. 2020
FC Epsilon RI Signaling	Insulin in diabetic rodent models resulted in tuned antigen-mediated responses on mast cells.	Bone marrow cells from mice	Kettner et al. 2010	FC Epsilon RI signaling was one of nine enriched pathways unique to AD.	Human	Bottero et al. 2021
Coagulation	Hyperglycemia was found to be stimulate coagulation in healthy human groups.	Human	Stegenga et al. 2006	Blood coagulation factor XIII Val34Leu gene polymorphism was found to be associated with sporadic AD.	Human	Gerardino et al. 2006
Insulin Signaling	Insulin resistance was elevated in patients with T2D.	Human	Fischer et al. 2002	Insulin resistance was associated with an increased risk for developing AD.	Human	Shrijvers et al. 2010
Heme Metabolism	Dietary heme iron intake was associated with an increased risk of T2D development.	Human	Wang et al. 2024	Altered heme metabolism was found in analyzed AD brain samples.	Human	Atamna et al. 2004

### Sheet: Supplementary Table S7
Supplementary Table S5. Summary literature findings on identified genes contributing to the PLS-DA LV1. (Abbreviated in the brain region: H = hippocampus, EC = entorhinal cortex, SFG = superior frontal gyrus, PoCG = postcentral gyrus)
Gene	Brain Region	PLS-DA Association	Literature Finding Related to AD or T2D	Ref.
BNC1	H	AD	The most significantly differentially methylated position was reported to reside in BNC1,which was associated with cognitive decline. Was also identified as potential biomarker for pancreatic cancer, the key organ for insulin production.	Chouliaras et al. 2018	Eissa et al. 2019
WDR38	H	AD	WDR38 was identified as an upregulated DEG between AD and control in occipital-white matter bulk tissue.	Malla et al. 2024
SLC9A1	H	AD	Downstream proteins encoded by SLC9A1 results in progressive white matter demyelination of ischemic stroke brains.	Song et al. 2024
ALB	H	AD	Low serum albumin was associated with increased risk for AD through the increased accumulation of amyloid-beta levels.	Kim et al. 2020	Min et al. 2022
TNRC18	H	AD	Though not related to AD or T2D, TNRC18 was found to be associated with other neurological disorders such as Fazio-Londe disease and Brown-Vialletto-Van Laere syndrome	Khani et al. 2024
SNRPD2	H	Control	Affected in the hippocampus and putamen, with decreased gene expression in conditions of MCI and AD.	Liu et al. 2021	Tao et al. 2020	Bellou et al. 2023
POLR2K	H, EC	Control	Significantly reduced expression of POLR2K in AD cases compared to control. There was a negative fold change in murine models studying diabetes.	Wong 2013	Chaparro et al. 2006
ATP6V0C	H	Control	ATP6V0C was one of five key genes associated with AD. Relative expression of ATP6V0C was lower in the AD group than control in the brain.	Wang et al. 2024
NDUFB1	H	Control	Serves a protective role against obesity and insulin resistance through the enhancement of mitochondrial metabolism.	Zhang et al. 2019
COX6C	H	Control	Deficiency of COX in AD.	Cardoso et al. 2004
COX7C	H	Control	Deficiency of COX in AD.	Cardoso et al. 2004
CHGA	H	Control	Linked to AD by its significant difference in abundance between AD and control groups in cerebrospinal fluid.	Holtta et al. 2015
RPL36A	EC, SFG, PoCG	Control	RPL36A to have a strong correlation with the change in HbA1c levels. Downregulated in photoreceptor cells stimulated with amyloid-beta.	Vohra et al. 2023	Deng et al. 2019
RIN3	EC, SFG, PoCG	AD	RIN3 mRNA levels was significantly elevated in the hippocampus and cortex of APP/PS1 mouse models for AD.	Shen et al. 2020
